# A Pre-Bilaterian Origin of Phototransduction Genes and Photoreceptor Cells

**DOI:** 10.1101/2025.02.09.637293

**Authors:** Alessandra Aleotti, Flaviano Giorgini, Roberto Feuda

## Abstract

The evolution of vision is a major novelty in animals, playing a fundamental role in developing complex behaviours. Vision initiates with a light-triggered phototransduction cascade occurring in photoreceptor cells (PRCs). The two main PRC types, ciliary and rhabdomeric, employ both specific and common genes for phototransduction. Despite being crucial for vision, the origin and evolution of photoreceptor cells and phototransduction pathways remain unclear.

Using phylogenetic methods, we studied the evolution of all phototransduction genes, elucidating their gene duplication patterns in over 80 species, including non-bilaterian metazoans and other eukaryotes. Then, we investigated the expression of phototransduction genes in available single-cell RNA-sequencing data from various animals, including non-bilaterians. By using phototransduction genes as markers, we identified putative photoreceptor-like cells across animals and compared their regulatory toolkits.

Gene families encoding phototransduction components are generally ancient, predating the origin of vision. However, many phototransduction genes originated in the metazoan stem group. Moreover, putative photoreceptor cells identified in non-bilaterians appeared to express some but not all components of the two well-characterised phototransduction pathways, suggesting potential lineage-specific components involved in phototransduction. Finally, we identified conserved expression of certain transcription factors in putative PRCs in non-bilaterians, suggesting the homology of PRCs.
