## Supplementary material for "A Pre-Bilaterian Origin of Phototransduction Genes and Photoreceptor Cells": TableS6

### Sheet: Sheet1
	IQTREE2 Model Finder command: -m MFP -mset Blosum62,cpREV,Dayhoff,DCMut,FLU,HIVb,HIVw,JTT,JTTDCMut,LG,mtART,mtMAM,mtREV,mtZOA,mtMet,mtVer,mtInv,Poisson,PMB,rtREV,VT,WAG,GTR20 -mrate E,I,G,I+G,R
		Gene Family	Number of sequences in dataset	IQTREE2 Best-fit Model (BIC)	Closest approximation of best-fit model for Generax
	Common Components	Opsin	471	GTR20+F+R10	protGTR+G
		G beta	256	LG+R6	LG+R6
		G gamma	102	LG+R4	LG+R4
		Calmodulin	1652	GTR20+F+R8	protGTR+G
		Arrestin	91	LG+R6	LG+R6
		GRK	138	LG+R7	LG+R7
		G alpha (full family)	860	GTR20+F+R10	protGTR+G
	Rhabdomeric Components	G alpha q	133	LG+R7	LG+R7
		PLC	632	GTR20+F+R10	protGTR+G
		PKC	399	GTR20+F+R10	protGTR+G
		INAD	126	GTR20+F+R7	protGTR+G
		MYO3	338	GTR20+F+R10	protGTR+G
		Actin	935	GTR20+F+R10	protGTR+G
		TRP C	328	GTR20+F+R9	protGTR+G
		IP3R-A	228	GTR20+F+R8	protGTR+G
		CamKII	206	LG+R8	LG+R8
		DAGL	172	GTR20+F+R7	protGTR+G
		PPEF	39	LG+I+G4	LG+I+G4
	Ciliary Components	G alpha i	186	LG+R7	LG+R7
		PDE6 A/B/C	171	LG+F+R8	LG+F+R8
		PDE6 G/H	9	Dayhoff+R2	Dayhoff+R2
		GC2	163	LG+F+R7	LG+F+R7
		GCAP	25	LG+R3	LG+R3
		CNG	335	LG+F+R9	LG+F+R9
		NCKX	287	GTR20+F+R8	protGTR+G
		Recoverin	25	LG+I+G4	LG+I+G4
		RGS9	122	LG+F+R6	LG+F+R6
		RGS9BP	19	JTT+I+G4	JTT+I+G4
		GB5	50	LG+R5	LG+R5
