## Supplementary material for "A Pre-Bilaterian Origin of Phototransduction Genes and Photoreceptor Cells": TableS8

### Sheet: Sheet1
PF00010	PF00010_seed.txt	HLH	Helix-loop-helix DNA-binding domain
PF02703	PF02703_full.txt	Adeno_E1A	Early E1A protein
PF02456	PF02456_seed.txt	Adeno_IVa2	Adenovirus IVa2 protein
PF05110	PF05110_seed.txt	AF-4	AF-4 proto-oncoprotein
PF02232	PF02232_seed.txt	Alpha_TIF	Alpha trans-inducing protein (Alpha-TIF)
PF00847	PF00847_seed.txt	AP2	AP2 domain
PF06719	PF06719_seed.txt	AraC_N	AraC-type transcriptional regulator N-terminus
PF03869	PF03869_full.txt	Arc	Arc-like DNA binding domain
PF01316	PF01316_seed.txt	Arg_repressor	Arginine repressor, DNA binding domain
PF02362	PF02362_seed.txt	B3	B3 DNA binding domain
PF05290	PF05290_seed.txt	Baculo_IE-1	Baculovirus immediate-early protein (IE-0)
PF03041	PF03041_full.txt	Baculo_LEF-2	lef-2
PF04838	PF04838_full.txt	Baculo_LEF5	Baculoviridae late expression factor 5
PF05311	PF05311_full.txt	Baculo_PP31	Baculovirus 33KDa late protein (PP31)
PF01586	PF01586_seed.txt	Basic	Myogenic Basic domain
PF02944	PF02944_seed.txt	BESS	BESS motif
PF00170	PF00170_seed.txt	bZIP_1	bZIP transcription factor
PF07716	PF07716_seed.txt	bZIP_2	Basic region leucine zipper
PF03131	PF03131_seed.txt	bZIP_Maf	bZIP Maf transcription factor
PF02045	PF02045_seed.txt	CBFB_NFYA	CCAAT-binding transcription factor (CBF-B/NF-YA) subunit B
PF03859	PF03859_seed.txt	CG-1	CG-1 domain
PF06573	PF06573_full.txt	Churchill	Churchill protein
PF06018	PF06018_seed.txt	CodY	CodY GAF-like domain
PF06054	PF06054_full.txt	CoiA	Competence protein CoiA-like family
PF06338	PF06338_seed.txt	ComK	ComK protein
PF00649	PF00649_seed.txt	Copper-fist	Copper fist DNA binding domain
PF04516	PF04516_seed.txt	CP2	CP2 transcription factor
PF07417	PF07417_seed.txt	Crl	Transcriptional regulator Crl
PF00325	PF00325_seed.txt	Crp	Bacterial regulatory proteins, crp family
PF00313	PF00313_seed.txt	CSD	Cold-shock' DNA-binding domain
PF05848	PF05848_seed.txt	CtsR	Firmicute transcriptional repressor of class III stress genes (CtsR)
PF02376	PF02376_seed.txt	CUT	CUT domain
PF02791	PF02791_seed.txt	DDT	DDT domain
PF00751	PF00751_seed.txt	DM	DM DNA binding domain
PF01638	PF01638_seed.txt	DUF24	HxlR-like helix-turn-helix
PF02319	PF02319_seed.txt	E2F_TDP	E2F/DP family winged-helix DNA-binding domain
PF04873	PF04873_full.txt	EIN3	Ethylene insensitive 3
PF00178	PF00178_seed.txt	Ets	Ets-domain
PF01325	PF01325_seed.txt	Fe_dep_repress	Iron dependent repressor, N-terminal DNA binding domain
PF06818	PF06818_seed.txt	Fez1	Fez1
PF05280	PF05280_seed.txt	FlhC	Flagellar transcriptional activator (FlhC)
PF05247	PF05247_seed.txt	FlhFlagellar transcriptional activator (FlhD)
PF04299	PF04299_seed.txt	FMN_bind_2	Putative FMN-binding domain
PF00250	PF00250_seed.txt	Fork_head	Fork head domain
PF01475	PF01475_seed.txt	FUR	Ferric uptake regulator family
PF00320	PF00320_seed.txt	GATA	GATA zinc finger
PF03615	PF03615_seed.txt	GCM	GCM motif protein
PF06320	PF06320_seed.txt	GCN5L1	GCN5-like protein 1 (GCN5L1)
PF07750	PF07750_seed.txt	GcrA	GcrA cell cycle regulator
PF00196	PF00196_seed.txt	GerE	Bacterial regulatory proteins, luxR family
PF00392	PF00392_seed.txt	GntR	Bacterial regulatory proteins, gntR family
PF03584	PF03584_full.txt	Herpes_ICP4_N	Herpesvirus ICP4-like protein N-terminal region
PF05459	PF05459_full.txt	Herpes_UL69	Herpesvirus transcriptional regulator family
PF05321	PF05321_full.txt	HHA	Haemolysin expression modulating protein
PF00046	PF00046_seed.txt	Homeobox	Homeobox domain
PF00447	PF00447_seed.txt	HSF_DNA-bin	HSF-type DNA-binding
PF00126	PF00126_seed.txt	HTH_1	Bacterial regulatory helix-turn-helix protein, lysR family
PF04967	PF04967_seed.txt	HTH_10	HTH DNA binding domain
PF08279	PF08279_seed.txt	HTH_11	HTH domain
PF01381	PF08279_seed.txt	HTH_3	Helix-turn-helix
PF01022	PF01022_seed.txt	HTH_5	Bacterial regulatory protein, arsR family
PF01418	PF01418_seed.txt	HTH_6	Helix-turn-helix domain, rpiR family
PF02954	PF02954_seed.txt	HTH_8	Bacterial regulatory protein, Fis family
PF00165	PF00165_seed.txt	HTH_AraC	Bacterial regulatory helix-turn-helix proteins, AraC family
PF08222	PF08222_full.txt	HTH_CodY	CodY helix-turn-helix domain
PF08220	PF08220_seed.txt	HTH_DeoR	DeoR-like helix-turn-helix domain
PF08280	PF08280_seed.txt	HTH_Mga	M protein trans-acting positive regulator (MGA) HTH domain
PF05225	PF05225_seed.txt	HTH_psq	helix-turn-helix, Psq domain
PF00605	PF00605_seed.txt	IRF	Interferon regulatory factor transcription factor
PF04383	PF04383_seed.txt	KilA-N	KilA-N domain
PF00356	PF00356_seed.txt	LacI	Bacterial regulatory proteins, lacI family
PF01726	PF01726_seed.txt	LexA_DNA_binLexA DNA binding domain
PF04397	PF04397_seed.txt	LytTR	LytTr DNA-binding domain
PF01047	PF01047_seed.txt	MarR	MarR family
PF04769	PF04769_full.txt	MAT_Alpha1	Mating-type protein MAT alpha 1
PF00376		MerR	MerR family regulatory protein
PF01340	PF01340_seed.txt	MetJ	Met Apo-repressor, MetJ
PF05043	PF05043_seed.txt	Mga	Mga helix-turn-helix domain
PF01056	PF01056_seed.txt	Myc_N	Myc amino-terminal region
PF02365	PF02365_seed.txt	NAM	No apical meristem (NAM) protein
PF05224	PF05224_seed.txt	NDT80_PhoG	NDT80 / PhoG like DNA-binding family
PF04054	PF04054_seed.txt	Not1	CCR4-Not complex component, Not1
PF04606	PF04606_seed.txt	Ogr_Delta	Phage transcriptional activator, Ogr/Delta
PF07764	PF07764_full.txt	Omega_Repress	Omega Transcriptional Repressor
PF00870	PF00870_seed.txt	P53	P53 DNA-binding domain
PF03551	PF03551_seed.txt	PadR	Transcriptional regulator PadR-like family
PF03333	PF03333_full.txt	PapB	Adhesin biosynthesis transcription regulatory protein
PF00292	PF00292_seed.txt	PAX	'Paired box' domain
PF03965	PF03965_seed.txt	Pencillinase_R	Penicillinase repressor
PF06069	PF06069_full.txt	PerC	PerC transcriptional activator
PF04761	PF04761_full.txt	Phage_Treg	Lactococcus bacteriophage putative transcription regulator
PF07879	PF07879_seed.txt	PHB_acc_N	PHB/PHA accumulation regulator DNA-binding domain
PF05464	PF05464_full.txt	Phi-29_GP4	Phi-29-like late genes activator (early protein GP4)
PF00157	PF00157_seed.txt	Pou	Pou domain - N-terminal to homeobox domain
PF04745	PF04745_full.txt	Pox_A8	VITF-3 subunit protein
PF05718	PF05718_full.txt	Pox_int_trans	Poxvirus intermediate transcription factor
PF04441	PF04441_full.txt	Pox_VERT_large	Poxvirus early transcription factor (VETF), large subunit
PF04947	PF04947_full.txt	Pox_VLTF3	Poxvirus Late Transcription Factor VLTF3 like
PF08270	PF08270_full.txt	PRD_Mga	M protein trans-acting positive regulator (MGA) PRD domain
PF05044	PF05044_seed.txt	Prox1	Homeobox prospero-like protein (PROX1)
PF07704	PF07704_seed.txt	PSK_trans_fac	Rv0623-like transcription factor
PF04024	PF04024_seed.txt	PspC	PspC domain
PF02257	PF02257_seed.txt	RFX_DNA_binding	RFX DNA-binding domain
PF00554	PF00554_seed.txt	RHRel homology domain (RHD)
PF06116	PF06116_full.txt	RinB	Transcriptional activator RinB
PF05443	PF05443_seed.txt	ROS_MUCR	ROS/MUCR transcriptional regulator protein
PF02082	PF02082_seed.txt	Rrf2	Transcriptional regulator
PF04353	PF04353_seed.txt	Rsd_AlgQ	Regulator of RNA polymerase sigma(70) subunit, Rsd/AlgQ
PF00853	PF00853_seed.txt	Runt	Runt domain
PF04689	PF04689_full.txt	S1FA	DNA binding protein S1FA
PF01342	PF01342_seed.txt	SAND	SAND domain
PF03343	PF03343_seed.txt	SART-1	SART-1 family
PF03110	PF03110_seed.txt	SBP	SBP domain
PF03749	PF03749_seed.txt	SfsA	Sugar fermentation stimulation protein
PF07093	PF07093_seed.txt	SGT1	SGT1 protein
PF04247	PF04247_seed.txt	SirB	Invasion gene expression up-regulator, SirB
PF04014	PF04014_seed.txt	SpoVT_AbrB	SpoVT / AbrB like domain
PF00319	PF00319_seed.txt	SRF-TF	SRF-type transcription factor (DNA-binding and dimerisation domain)
PF02864	PF02864_seed.txt	STAT_binSTAT protein, DNA binding domain
PF00907	PF00907_seed.txt	T-box	T-box
PF03634	PF03634_seed.txt	TCP	TCP family transcription factor
PF01285	PF01285_seed.txt	TEA	TEA/ATTS domain family
PF03299	PF03299_seed.txt	TF_AP-2	Transcription factor AP-2
PF00486	PF00486_seed.txt	Trans_reg_C	Transcriptional regulatory protein, C terminal
PF01978	PF01978_seed.txt	TrmB	Sugar-specific transcriptional regulator TrmB
PF01371	PF01371_seed.txt	Trp_repressor	Trp repressor protein
PF01167	PF01167_seed.txt	Tub	Tub family
PF05234	PF05234_full.txt	UAF_Rrn10	UAF complex subunit Rrn10
PF02236	PF02236_seed.txt	Viral_DNA_bi	Viral DNA-binding protein, all alpha domain
PF02467	PF02467_seed.txt	Whib	Transcription factor WhiB
PF03106	PF03106_seed.txt	WRKY	WRKY DNA -binding domain
PF04690	PF04690_seed.txt	YABBY	YABBY protein
PF05764	PF05764_seed.txt	YL1	YL1 nuclear protein
PF01754	PF01754_seed.txt	zf-A20	A20-like zinc finger
PF02892	PF02892_seed.txt	zf-BED	BED zinc finger
PF00096	PF00096_seed.txt	zf-C2H2	Zinc finger, C2H2 type
PF01530	PF01530_seed.txt	zf-C2HC	Zinc finger, C2HC type
PF00105	PF00105_seed.txt	zf-C4	Zinc finger, C4 type (two domains)
PF02928	PF02928_seed.txt	zf-C5HC2	C5HC2 zinc finger
PF02701	PF02701_seed.txt	zf-Dof	Dof domain, zinc finger
PF06839	PF06839_seed.txt	zf-GRF	GRF zinc finger
PF06943	PF06943_seed.txt	zf-LSD1	LSD1 zinc finger
PF02891	PF02891_seed.txt	zf-MIZ	MIZ zinc finger
PF01422	PF01422_seed.txt	zf-NF-X1	NF-X1 type zinc finger
PF02135	PF02135_seed.txt	zf-TAZ	TAZ zinc finger
PF06200	PF06200_seed.txt	Zim	ZIM motif
