## Supplementary material for "A Pre-Bilaterian Origin of Phototransduction Genes and Photoreceptor Cells": TableS2

### Sheet: 86sp_busco_category
	Clades							Species	Source	Accession	% Complete BUSCOs (tot) (eukaryota_odb10)
	Amorphea	Obazoa	Opisthokonta	Holozoa	Metazoa	Bilateria	Arthropoda	Drosophila melanogaster	UniProt	UP000000803	1
								Calanus glacialis	https://figshare.com/articles/dataset/EukProt_a_database_of_genome-scale_predicted_proteins_across_the_diversity_of_eukaryotic_life/12417881/3?file=34434377	NA	0.968		>90%
								Daphnia pulex	UniProt	UP000000305	0.977		>80%
								Strigamia maritima	Ensembl Metazoa	NA	0.926		>70%
							Nematoda	Caenorhabditis elegans	UniProt	UP000001940	0.977		>60%
								Pristionchus pacificus	Ensembl Metazoa	NA	0.804		>50%
								Loa loa	UniProt	UP000095285	0.961		<50%
							Tardigrada	Ramazzotius varieornatus	UniProt	UP000186922	0.925
							Mollusca	Octopus bimaculoides	https://figshare.com/articles/dataset/EukProt_a_database_of_genome-scale_predicted_proteins_across_the_diversity_of_eukaryotic_life/12417881/3?file=34434377	NA	0.929
								Lottia gigantea	UniProt	UP000030746	0.965
							Brachiopoda	Lingula unguis	UniProt	UP000085678	0.984
							Annelida	Capitella teleta	https://figshare.com/articles/dataset/EukProt_a_database_of_genome-scale_predicted_proteins_across_the_diversity_of_eukaryotic_life/12417881/3?file=34434377	NA	0.942
								Helobdella robusta	UniProt	UP000015101	0.973
							Bryozoa	Bugula neritina	Compagen	NA	0.545
							Vertebrata	Homo sapiens	UniProt	UP000005640	1
								Mus musculus	UniProt	UP000000589	1
								Danio rerio	UniProt	UP000000437	0.996
								Eptatretus burgeri	Ensembl	NA	0.859
							Urochordata	Ciona intestinalis	https://figshare.com/articles/dataset/EukProt_a_database_of_genome-scale_predicted_proteins_across_the_diversity_of_eukaryotic_life/12417881/3?file=34434377	NA	0.973
							Cephalochordata	Branchiostoma belcheri	http://genome.bucm.edu.cn/lancelet/download_data.php	NA	0.969
							Echinodermata	Acanthaster planci	https://marinegenomics.oist.jp/cots/viewer/download?project_id=46	NA	0.914
								Strongylocentrotus purpuratus	https://figshare.com/articles/dataset/EukProt_a_database_of_genome-scale_predicted_proteins_across_the_diversity_of_eukaryotic_life/12417881/3?file=34434377	NA	0.96
							Hemichordata	Saccoglossus kowalevskii	https://groups.oist.jp/molgenu/hemichordate-genomes	NA	0.941
						Cnidaria		Acropora digitifera	Compagen	NA	0.428
								Acropora tenuis	REEFGENOMICS	NA	0.278
								Astreopora sp	REEFGENOMICS	NA	0.698
								Porites australiensis	REEFGENOMICS	NA	0.816
								Fungia scutaria	REEFGENOMICS	NA	0.844
								Montastraea cavernosa	REEFGENOMICS	NA	0.804
								Madracis auretenra	REEFGENOMICS	NA	0.683
								Stylophora pistillata	UniProt	UP000225706	0.851
								Anthopleura elegantissima	REEFGENOMICS	NA	0.62
								Nematostella vectensis	UniProt	UP000001593	0.934
								Gorgonia ventalina	REEFGENOMICS	NA	0.565
								Clytia hemisphaerica	MARIMBA	NA	0.847
								Hydra magnapapillata	Compagen	NA	0.709
								Aurelia sp	https://davidadlergold.faculty.ucdavis.edu/jellyfish/	NA	0.674
						Placozoa		Trichoplax adhaerens	https://figshare.com/articles/dataset/EukProt_a_database_of_genome-scale_predicted_proteins_across_the_diversity_of_eukaryotic_life/12417881/3?file=34434377	NA	0.961
								Hoilungia hongkongensis	https://bitbucket.org/molpalmuc/hoilungia-genome/src/master/sequences/Hhon_TRINITY_transdecoder_proteins.fasta.gz	NA	0.968
						Porifera		Amphimedon queenslandica	UniProt	UP000007879	0.925
								Haliclona tubifera	Compagen	NA	0.753
								Ephydatia muelleri	Compagen	NA	0.934
								Stylissa carteri	Compagen	NA	0.436
								Leucosolenia complicata	Compagen	NA	0.949
								Sycon ciliatum	Compagen	NA	0.973
								Oscarella pearsei	https://figshare.com/articles/dataset/EukProt_a_database_of_genome-scale_predicted_proteins_across_the_diversity_of_eukaryotic_life/12417881/3?file=34434377	NA	0.949
						Ctenophora		Mnemiopsis leidyi	Metazoa Ensembl	NA	0.836
								Pleurobrachia bachei	Neurobase	NA	0.475
					Choanoflagellata			Acanthoeca spectabilis	https://figshare.com/articles/dataset/EukProt_a_database_of_genome-scale_predicted_proteins_across_the_diversity_of_eukaryotic_life/12417881/3?file=34434377	NA	0.933
								Helgoeca nana	https://figshare.com/articles/dataset/EukProt_a_database_of_genome-scale_predicted_proteins_across_the_diversity_of_eukaryotic_life/12417881/3?file=34434377	NA	0.941
								Diaphanoeca grandis	https://figshare.com/articles/dataset/EukProt_a_database_of_genome-scale_predicted_proteins_across_the_diversity_of_eukaryotic_life/12417881/3?file=34434377	NA	0.922
								Didymoeca costata	https://figshare.com/articles/dataset/EukProt_a_database_of_genome-scale_predicted_proteins_across_the_diversity_of_eukaryotic_life/12417881/3?file=34434377	NA	0.949
								Choanoeca perplexa	https://figshare.com/articles/dataset/EukProt_a_database_of_genome-scale_predicted_proteins_across_the_diversity_of_eukaryotic_life/12417881/3?file=34434377	NA	0.921
								Monosiga brevicollis	UniProt	UP000001357	0.788
								Mylnosiga fluctuans	https://figshare.com/articles/dataset/EukProt_a_database_of_genome-scale_predicted_proteins_across_the_diversity_of_eukaryotic_life/12417881/3?file=34434377	NA	0.933
								Salpingoeca kvevrii	https://figshare.com/articles/dataset/EukProt_a_database_of_genome-scale_predicted_proteins_across_the_diversity_of_eukaryotic_life/12417881/3?file=34434377	NA	0.949
					Ichthyosporea			Amoebidium parasiticum	https://figshare.com/articles/dataset/EukProt_a_database_of_genome-scale_predicted_proteins_across_the_diversity_of_eukaryotic_life/12417881/3?file=34434377	NA	0.899
								Sphaeroforma arctica	UniProt	UP000054560	0.632
								Sphaerothecum destruens	https://figshare.com/articles/dataset/EukProt_a_database_of_genome-scale_predicted_proteins_across_the_diversity_of_eukaryotic_life/12417881/3?file=34434377	NA	0.686
					Filastrea			Capsaspora owczarzaki	UniProt	UP000008743	0.937
					Pluriformea			Corallochytrium limacisporum	https://figshare.com/articles/dataset/EukProt_a_database_of_genome-scale_predicted_proteins_across_the_diversity_of_eukaryotic_life/12417881/3?file=34434377	NA	0.902
				Nucletmycea (Holomycota)	Fungi			Fusarium oxysporum	UniProt	UP000002489	0.973
								Saccharomyces cerevisiae	UniProt	UP000002311	0.933
								Ustilago maydis	https://figshare.com/articles/dataset/EukProt_a_database_of_genome-scale_predicted_proteins_across_the_diversity_of_eukaryotic_life/12417881/3?file=34434377	NA	0.988
								Mortierella elongata	UniProt	UP000078512	0.984
								Rhizopus microsporus	UniProt	UP000242254	0.973
								Spizellomyces punctatus	UniProt	UP000053201	0.949
					Rotosphaerida			Parvularia atlantis	https://figshare.com/articles/dataset/EukProt_a_database_of_genome-scale_predicted_proteins_across_the_diversity_of_eukaryotic_life/12417881/3?file=34434377	NA	0.757
								Fonticula alba	UniProt	UP000030693	0.71
			Apusomonadida					Thecamonas trahens	UniProt	UP000054408	0.816
			Breviata					Pygsuia biforma	https://figshare.com/articles/dataset/EukProt_a_database_of_genome-scale_predicted_proteins_across_the_diversity_of_eukaryotic_life/12417881/3?file=34434377	NA	0.624
		Amoebozoa						Dictyostelium discoideum	UniProt	UP000002195	0.941
								Vermamoeba vermiformis	https://figshare.com/articles/dataset/EukProt_a_database_of_genome-scale_predicted_proteins_across_the_diversity_of_eukaryotic_life/12417881/3?file=34434377	NA	0.89
								Cunea sp	https://figshare.com/articles/dataset/EukProt_a_database_of_genome-scale_predicted_proteins_across_the_diversity_of_eukaryotic_life/12417881/3?file=34434377	NA	0.765
		CRuMs	Collodictyonidae					Diphylleia rotans	https://figshare.com/articles/dataset/EukProt_a_database_of_genome-scale_predicted_proteins_across_the_diversity_of_eukaryotic_life/12417881/3?file=34434377	NA	0.906
			Rigifilida					Rigifila ramosa	https://figshare.com/articles/dataset/EukProt_a_database_of_genome-scale_predicted_proteins_across_the_diversity_of_eukaryotic_life/12417881/3?file=34434377	NA	0.863
	Diaphoretickes	Archaeplastida			Rhodelphis			Rhodelphis marinus	https://figshare.com/articles/dataset/EukProt_a_database_of_genome-scale_predicted_proteins_across_the_diversity_of_eukaryotic_life/12417881/3?file=34434377	NA	0.898
					Rhodophyta			Galdieria sulphuraria	UniProt	UP000030680	0.773
					Chloroplastida			Arabidopsis thaliana	UniProt	UP000006548	0.996
		Cryptista			Cryptophyceae			Guillardia theta	UniProt	UP000011087	0.796
		Haptista			Haptophyta			Phaeocystis globosa	https://figshare.com/articles/dataset/EukProt_a_database_of_genome-scale_predicted_proteins_across_the_diversity_of_eukaryotic_life/12417881/3?file=34434377	NA	0.753
		Sar			Rhizaria			Plasmodiophora brassicae	https://figshare.com/articles/dataset/EukProt_a_database_of_genome-scale_predicted_proteins_across_the_diversity_of_eukaryotic_life/12417881/3?file=34434377	NA	0.89
					Stramenopiles			Phytophthora infestans	UniProt	UP000006643	0.902
					Alveolata			Colponemidia sp	https://figshare.com/articles/dataset/EukProt_a_database_of_genome-scale_predicted_proteins_across_the_diversity_of_eukaryotic_life/12417881/3?file=34434377	NA	0.933
		Excavata			Euglenozoa			Euglena longa	https://figshare.com/articles/dataset/EukProt_a_database_of_genome-scale_predicted_proteins_across_the_diversity_of_eukaryotic_life/12417881/3?file=34434377	NA	0.835
					Heterolobosea			Pharyngomonas kirbyi	https://figshare.com/articles/dataset/EukProt_a_database_of_genome-scale_predicted_proteins_across_the_diversity_of_eukaryotic_life/12417881/3?file=34434377	NA	0.851
