## Supplementary material for "A Pre-Bilaterian Origin of Phototransduction Genes and Photoreceptor Cells": TableS3

### Sheet: Foglio1
		Gene Family	Number of sequences in dataset	Ctenophore-first Scenario				Sponge-first Scenario				Scenario with least total events
				Duplications	Losses	Total Events (D + L)	Total Events per Num sequences	Duplications	Losses	Total Events (D + L)	Total Events per Num sequences
	Common Components	Opsin	471	287	406	693	1.47134	286	402	688	1.46072	sponge-first
		G beta	256	96	355	451	1.76172	97	354	451	1.76172	cteno-first=sponge-first
		G gamma	102	29	96	125	1.22549	30	95	125	1.22549	cteno-first=sponge-first
		Calmodulin	1652	757	2860	3617	2.18947	753	2771	3524	2.13317	sponge-first
		Arrestin	91	38	67	105	1.15385	38	75	113	1.24176	cteno-first
		GRK	138	32	63	95	0.688406	32	64	96	0.695652	cteno-first
		G alpha (full family)	860	436	885	1321	1.53605	442	899	1341	1.5593	cteno-first
	Rhabdomeric Components	G alpha q	133	54	144	198	1.48872	54	142	196	1.47368	sponge-first
		PLC	632	295	590	885	1.40032	298	608	906	1.43354	cteno-first
		PKC	399	153	307	460	1.15288	153	262	415	1.0401	sponge-first
		INAD	126	40	181	221	1.75397	39	182	221	1.75397	cteno-first=sponge-first
		MYO3	338	125	296	421	1.24556	128	304	432	1.27811	cteno-first
		Actin	935	442	1318	1760	1.88235	441	1386	1827	1.95401	cteno-first
		TRP C	328	167	232	399	1.21646	167	233	400	1.21951	cteno-first
		IP3R-A	228	117	157	274	1.20175	117	154	271	1.1886	sponge-first
		CamKII	206	70	215	285	1.3835	72	240	312	1.51456	cteno-first
		DAGL	172	62	226	288	1.67442	62	214	276	1.60465	sponge-first
		PPEF	39	9	47	56	1.4359	9	47	56	1.4359	cteno-first=sponge-first
	Ciliary Components	G alpha i	186	68	154	222	1.19355	68	166	234	1.25806	cteno-first
		PDE6 A/B/C	171	57	112	169	0.988304	59	126	185	1.08187	cteno-first
		PDE6 G/H	9	4	2	6	0.666667	4	2	6	0.666667	cteno-first=sponge-first
		GC2	163	82	212	294	1.80368	83	216	299	1.83436	cteno-first
		GCAP	25	11	41	52	2.08	10	32	42	1.68	sponge-first
		CNG	335	153	272	425	1.26866	153	276	429	1.2806	cteno-first
		NCKX	287	119	321	440	1.5331	122	329	451	1.57143	cteno-first
		Recoverin	25	14	22	36	1.44	14	22	36	1.44	cteno-first=sponge-first
		RGS9	122	45	91	136	1.11475	45	91	136	1.11475	cteno-first=sponge-first
		RGS9BP	19	6	20	26	1.36842	6	20	26	1.36842	cteno-first=sponge-first
		GB5	50	6	18	24	0.48	6	18	24	0.48	cteno-first=sponge-first
											Tot. cteno-first:	13
											Tot. sponge-first:	7
											Tot. cteno-first=sponge-first:	9
